# Evolutionary stabilisation of stressful metabolism *via* integrated biocomputing and essential-gene metabolic locking circuits

**DOI:** 10.64898/2026.09.01.748751

**Authors:** Zeyu Lu, Craig Barry, Masahiro Tominaga, Anh Phan, Ali Jahanian, Thomas R. Collier, Nicholas A. Wendrick, Samuel Evans, Liam McDonnell, Gabriele Netzel, Tim McCubbin, Shana Jacob, Patrick A. da Roza, Xin Xu, Chengqiang Wang, Jun Ishii, James B. Behrendorff, Alexander S. Beliaev, Claudia E Vickers, Bingyin Peng

## Abstract

Synthetic genetic circuits enable microbial differentiation from growth to production, yet metabolic burden, imbalance and toxicity frequently drive strain degeneration. Here, we use omics analyses and single-cell biosensors to investigate genetic responses in *Saccharomyces cerevisiae* strains engineered with stressful terpene biosynthetic pathways. Under metabolic stress, despite divergent stress responses, cells commonly and progressively lose induction of synthetic genetic circuits. In the prenyl pyrophosphate-accumulating strain, this loss is coupled with activation of amino acid biosynthesis and ribosome biogenesis. Accordingly, the essential glutamine synthetase gene *GLN1* was coupled to induction of heterologous terpene synthesis through integrated two- and three-input biocomputing circuits that enable stringent, patterned ON/OFF switching. The integrated biocomputing and metabolic locking systems not only alleviate production degeneration but also enable non-degenerative adaptation of toxic terpene synthesis, allowing interrogation of evolutionary shifts for further metabolic optimisation.
