## Supplementary file 2 for "Evolutionary stabilisation of stressful metabolism *via* integrated biocomputing and essential-gene metabolic locking circuits"

### Sheet: Sheet1
	μmax (h-1)
Stran	Replicate 1	Replicate 2	Replicate 3
NG57BRB	0.1976	0.1996	0.2165
oG57BRB	0.1966	0.1624	0.1624
NG57H2RB	0.2073	0.1899	0.1924
oG57H2RB	0.2645	0.2895	0.2851
NPME72	0.2582	0.2613	0.2461
NPMED72	0.1324	0.1302	0.1478
NPME612	0.2223	0.2283	0.2217
NPMED612	0.1481	0.1554	0.166
NPMED6121	0.1774	0.177	0.1956
NPME401	0.2092	0.207	0.2142
VLPME72	0.1632	0.162	0.1684
VLPMED72	N.F.	N.F.	N.F.
VLPME612	0.1704	0.1696	0.173
VLPMED612	0.1015	0.1057	0.1012
VLPMED6121	N.F.	N.F.	N.F.
oPME72	0.2145	0.2117
oPMED72	0.2163	0.2038
oPME612	0.1031	0.1034
oPMED612	0.1095	0.1031
oPMED6121	0.081	0.1376
oPME401	0.1108	0.1294
VLPME401	0.278	0.2419	0.2542
LIMMA401	0.2497	0.2117	0.229
LIMMA401K3K15	0.276	0.2771	0.2785
LIMMA401KN119	0.2464	0.2586	0.2519
LIMMA401KN113	0.2552	0.2769	0.2698
LIM401RUB	0.3787	0.3838	0.3783
LIM401RUBmig1d	0.3195	0.2719	0.3352
LIM401RUBhod	0.3869	0.394	0.3814
LIM401hodmig1d	0.3234	0.2763	0.2709
LIMPME72	0.1836	0.1709	0.2035
LIMPMED72	0.1629	0.1866	0.1658
LIMPME612	0.1508	0.1478	0.1835
LIMPMED612	0.1242	0.1017	0.0979
LIMPMED6121	0.1105	0.1264	0.1115
LIMPME401	0.1297	0.1539	0.1305
LIMPME72K3k15	0.1111	0.1389	0.1329
LIMPME72DK3k15	0.0797	0.1477	0.1069
LIMPME612K3k15	0.1209	0.1333	0.1326
LIMPMED612K3k15	N.F.	N.F.	0.0956
LIMPMED6121K3k15	0.1246	0.1331	0.1265
LIMPME401K3k15	0.1355	0.1306	0.1259
